# Peroxisomal β-oxidation enzyme, DECR2, regulates lipid metabolism and promotes treatment resistance in advanced prostate cancer

**DOI:** 10.1101/2022.11.05.515262

**Authors:** Chui Yan Mah, An Dieu Trang Nguyen, Takuto Niijima, Madison Helm, Jonas Dehairs, Feargal J Ryan, Natalie Ryan, Ian G Mills, Johannes V Swinnen, David J Lynn, Zeyad D Nassar, Lisa M Butler

**Affiliations:** South Australian Immunogenomics Cancer Institute and Freemasons Centre for Male Health and Wellbeing, University of Adelaide, Adelaide, Australia; Precision Medicine Theme, South Australian Health and Medical Research Institute, Adelaide, Australia; Department of Oncology, Laboratory of Lipid Metabolism and Cancer, KU Leuven, Leuven, Belgium; Patrick G Johnston Centre for Cancer Research, Queen’s University, Belfast, United Kingdom; Flinders Health and Medical Research Institute, Flinders University, Bedford Park, Australia

## Abstract

Peroxisomes are central metabolic organelles that have key roles in fatty acid homeostasis, including β-oxidation, and emerging evidence has linked aberrant peroxisome metabolism to cancer development and progression. While targeting mitochondrial β-oxidation in prostate cancer (PCa) has gained significant attention in recent years, the contribution of peroxisomal β-oxidation (perFAO) to PCa tumorigenesis is comparatively unexplored. Herein, we explored the therapeutic efficacy of targeting perFAO in PCa cells and clinical prostate tumours, and subsequently identified peroxisomal 2,4-dienoyl CoA reductase 2 (DECR2), as a key therapeutic target. DECR2 is markedly upregulated in clinical PCa, most notably in metastatic castrate-resistant PCa. Depletion of DECR2 significantly suppressed proliferation, migration, and 3D growth of a range of CRPC and enzalutamide-resistant PCa cell lines, and inhibited LNCaP tumour growth and proliferation *in vivo*. Using transcriptomic and lipidomic analyses, we determined that DECR2 influences cell cycle progression and lipid metabolism to enable tumour cell proliferation. We further demonstrated a novel role for perFAO in driving resistance to standard-of-care androgen receptor pathway inhibition, using genetic and pharmacological approaches to alter DECR2/perFAO in treatment-resistant PCa cells. Our findings highlight a need to focus on peroxisomes to suppress tumour cell proliferation and reveal new therapeutic targets for advanced, treatment-resistant PCa.
