## Supplementary Table 1-3 for "Peroxisomal β-oxidation enzyme, DECR2, regulates lipid metabolism and promotes treatment resistance in advanced prostate cancer"

### Sheet: Table 1
Table 1 The clinicopathologic features of prostate cancer patients included in this study
Patient ID	Age at RP	Pre-OP PSA	Gleason Score (Pre-OP)	1° GG	2° GG	3° GG	Pathological Staging
33975R	65.3	5	7	4	3		PT3A
33976LA	82.5	7.6	7	4	3		PT2
33985L	61.2	5.3	7	3	4		PT3A
33986L	73.6	7.9	7	4	3		PT3A
33987L	70.5	9.14	6	3	3		PT3A
33988RB	70.1	5.17	7	3	4		PT2
33989RA	69.1	6.6	7	4	3		PT2
33992L	74	6.16	7	3	4		PT2
33993L	70.5	10.5	6	3	3		PT2
33994R	58.2	8.75	8	4	4	3	PT2

### Sheet: Table 2
Table 3 List of primary antibodies
Antibody	Conjugate	Species	Identifier	Supplier
β-actin	None	Mouse	A5441	Sigma-Aldrich
HSP90	None	Rabbit	4874S	Cell Signalling Technology
DECR2	None	Rabbit	ab153849	Abcam
AR	None	Rabbit	sc-816	Santa Cruz
PMP70	None	Mouse	SAB4200181	Sigma-Aldrich
Rb	None	Mouse	9309	Cell Signalling Technology
pRb	None	Rabbit	ab184796	Abcam
p21	None	Rabbit	SC-317	Santa Cruz
p27	None	Rabbit	SC-528	Santa Cruz
cyclin D1	None	Rabbit	M3642	DAKO
CDK4	None	Rabbit	SC-260	Santa Cruz
GAPDH	Rhodamine	Rabbit	12004167	BioRad
Ki67	Mouse	M7240		DAKO
Rabbit	HRP	Rabbit		DAKO
Mouse	HRP	Mouse		DAKO

### Sheet: Table 3
Table 3 Primer sequences
Gene	Primer (F/R)	Sequence
GUSB	GUSB-F	CGTCCCACCTAGAATCTGCT
	GUSB-R	TTGCTCACAAAGGTCACAGG
L19	L19-F	TGCCAGTGGAAAAATCAGCCA
	L19-R	CAAAGCAAATCTCGACACCTTG
DECR2	DECR2-F	TACCGCCACCTCTTCTGC
	DECR2-R	CTCCTACTGGCAATCACCGT
CDK1	CDK1-F	TTGGATTCTATCCCTCCTGGT
	CDK1-R	ACAATCCCCTGTAGGATTTGG
CDK4	CDK4-F	CCGAAGTTCTTCTGCAGTCC
	CDK4-R	GTCGGCTTCAGAGTTTCCAC
CDK6	CDK6-F	TGGAGACCTTCGAGCACC
	CDK6-R	CACTCCAGGCTCTGGAACTT
CCND1	CCND1-F	CAGAGGCGGAGGAGAACAAA
	CCND1-R	AGGGCGGATTGGAAATGAACT
CCNE2	CCNE2-F	ACCTCATTATTCATTGCTTCCAA
	CCNE2-R	TCTTCACTGCAAGCACCATC
CDKN1A	CDKN1A-F	GACTCTCAGGGTCGAAAACG
	CDKN1A-R	GGATTAGGGCTTCCTCTTGG
RB1	RB1-F	CAGAAGGCAACTTGACAAGAGA
	RB1-R	CCTTCTCGGTCCTTTGATTG
E2F	E2F-F	CATCCCAGGAGGTCACTTCT
	E2F-R	GACAACAGCGGTTCTTGCTC
TK1	TK1-F	CTGTCATAGGCATCGACGAG
	TK1-R	TCCAGTGCAGCCACAATTAC
TOP2A	TOP2A-F	TGAAGGAAGCCCTCAAGAAG
	TOP2A-R	TGGCTTAAATGCCAATGTAGTTT
MYC	MYC-F	AGCGACTCTGAGGAGGAACA
	MYC-R	CTCTGACCTTTTGCCAGGAG
